# Multiplex design and discovery of proximity handles for programmable proteome editing

**DOI:** 10.1101/2025.10.13.681693

**Authors:** Chase C. Suiter, Green Ahn, Melodie Chiu, Yi Fu, Shayan Sadre, Jessica J. Simon, David S. Lee, Douglas M. Fowler, Dustin J. Maly, David Baker, Jay Shendure

## Abstract

Although we now have a rich toolset for genome editing, an equivalent framework for manipulating the proteome with a comparable flexibility and specificity remains elusive. A promising strategy for “proteome editing” is to use bifunctional molecules (*e.g.* PROteolysis-Targeting Chimeras or PROTACs^1^) that bring a target protein into proximity with a degradation or stabilization effector, but their broader application is constrained by a limited repertoire of well-characterized target or effector “handles”. We asked whether coupling *de novo* protein design to a multiplex screening framework could address this gap by accelerating the discovery of effector handles for intracellular protein degradation, stabilization, or relocalization. Using LABEL-seq^2^, a sequencing-based assay that enables multiplex, quantitative measurement of protein abundance, we screened 9,715 *de novo* designed candidate effector handles for their ability to recruit a target protein to components of the ubiquitin–proteasome system^3^ (UPS) (FBXL12, TRAF2, UCHL1, USP38) or the autophagy pathway^4^ (GABARAP, GABARAPL2, MAP1LC3A). In a single experiment, we discovered hundreds of *de novo* designed effector handles that reproducibly drove either intracellular degradation (n = 277) or stabilization (n = 204) of a reporter protein. Validation of a subset of these hits in an orthogonal assay confirmed that sequencing-based measurements from the primary screen reliably reflected changes in intracellular abundance of the target protein. Successful effector handles were discovered for both the UPS (n = 194) and autophagy (n = 287) pathways, which provide complementary routes for programmable proteome editing. Autophagy-recruiting effector handles generalized to endogenous targets, as substituting the reporter-specific target handle with a high-affinity MCL1 binder^5^ reduced endogenous levels of this intracellular oncoprotein^6^. Moreover, directing autophagy-recruiting effector handles to the outer mitochondrial membrane dramatically perturbed mitochondrial networks in a manner consistent with synthetic tethering and sequestration^7,8^. Beyond generating a diverse repertoire of protein abundance or localization effector handles, our results establish a scalable, low-cost platform that links deep learning–guided protein design to functional cellular readouts, and chart a course toward a general framework for programmable proteome editing.
