## Supplementary material for "Multiplex design and discovery of proximity handles for programmable proteome editing": Table S1

OLIGOS
Oligo ID	Sequence	Description
oCCS-1267		circRNA barcode reverse transcription primer
oCCS-1266		1st round Forward PCR primer for generating Illumina libraries from reverse transcribed cDNA
oCCS-1268		1st round Reverse PCR primer for generating Illumina libraries from reverse transcribed cDNA
oCCS-P5-1		2nd round indexing PCR primer for generating Illumina libraries
oCCS-P7-1		2nd round indexing PCR primer for generating Illumina libraries
PLASMIDS
Plasmid ID	Sequence	Description
pCCS_266 - [MS2-circRNA]-attB-MCS-GGGGS_linker-binder_MCS	CCCAGTCACGACGTTGTAAAACGACGGCCAGTGAATTGTAATACGACTCACTATAGGGCGAATTGGGTACCGGGCCCCCCCGCATGCACTAGTAAAAAAAGCGGACCGAAGTCCGCTCTAGAGCGTGGACTGTACCCTCCACTTTTATCCGGGCTTGGGACCGGCATTGGCAGTGTTCTACAGTCCACGCCGACCGCGGCCACGGCTCTGATGCGTCTGGATTACGACTCGTCGTCACTAGATGTACAATGCATGCATGCATGCTGTACAACGTCCGGAGCCCACACTCTACTCGACACGTACCCTGATGGTGTACGTGGACCCGACCGTCTCCGGACGTGCGGCCGCACTCGGCATCGTTAGGCGGTTTCCCGCCCCCTCCCATTTTATCCGGGCTTG…	Parental vector into which designed effector handles, degenerate barcodes, and a constant ALFA nanbody were cloned
pCCS_314 - PB-CMV-ALFA_nAb-MCS-EF1a-mTagBFP2-2A-Hygro	AAGATCCTTTGATCTTTTCTACGGGGTCTGACGCTCAGTGGAACGAAAACTCACGTTAAGGGATTTTGGTCATGAGATTATCAAAAAGGATCTTCACCTAGATCCTTTTAAATTAAAAATGAAGTTTTAAATCAATCTAAAGTATATATGAGTAAACTTGGTCTGACAGTTACCAATGCTTAATCAGTGAGGCACCTATCTCAGCGATCTGTCTATTTCGTTCATCCATAGTTGCCTGACTCCCCGTCGTGTAGATAACTACGATACGGGAGGGCTTACCATCTGGCCCCAGTGCTGCAATGATACCGCGAGACCCACGCTCACCGGCTCCAGATTTATCAGCAATAAACCAGCCAGCCGGAAGGGCCGAGCGCAGAAGTGGTCCTGCAACTTTATCCG…	Piggybac vector into which validation effector handle and target handle sequences were cloned
pCCS_204 - pRDA-CMV-mTagBFP2-BlastR-2A-[K>R_mut_vHHGFP4]-GGGGS_linker-MCS - CTB	GAAGATCCTTTGATCTTTTCTACGGGGTCTGACGCTCAGTGGAACGAAAACTCACGTTAAGGGATTTTGGTCATGAGATTATCAAAAAGGATCTTCACCTAGATCCTTTTAAATTAAAAATGAAGTTTTAAATCAATCTAAAGTATATATGAGTAAACTTGGTCTGACAGTTACCAATGCTTAATCAGTGAGGCACCTATCTCAGCGATCTGTCTATTTCGTTCATCCATAGTTGCCTGACTCCCCGTCGTGTAGATAACTACGATACGGGAGGGCTTACCATCTGGCCCCAGTGCTGCAATGATACCGCGAGACCCACGCTCACCGGCTCCAGATTTATCAGCAATAAACCAGCCAGCCGGAAGGGCCGAGCGCAGAAGTGGTCCTGCAACTTTATCC…	3rd generation lentiviral vector into which designed effector hand and MCL1 binder fusions were cloned
