## Supplementary material for "Multiplex design and discovery of proximity handles for programmable proteome editing": Table S7

Column Descriptions:
handle_ID	Handle identifier
handle_target	Protein or epitope targeted by the row-indicated handle_ID
handle_screen_classification	Expected functional handle effect based on LABEL-seq protein editor screen
handle_manuscript_name	Shorthand handle name used in the manuscript
handle_amino_acid_sequence	Amino acid sequence of the row-indicated handle
handle_ID	handle_target	handle_screen_classification	handle_manuscript_name	handle_amino_acid_sequence
FBXL12_hotspot_105_2	FBXL12	validation_degrader	FBXL12-D1	MARVRVGSTGPRALPLTVAGLAFAIYRGDEEEAERLRREAEALIAKRPAAEELRRLLEEAVALARALRAAAEAGDAAAAAAAAARLAAVIDELARLVEAE
FBXL12_hotspot_78_93	FBXL12	validation_degrader	FBXL12-D2	MRTLVISIPAFVSPDAAARARGIAYQAAAAIEALRAGWEVVISHADTPEAKRAALTILERAVAETGDEARIRSEEGRGAREILAELRAALAAEDEAAAAA
GBRAP_35_5618	GABARAP	validation_degrader	GABARAP-D1	MSDEELTDMLVDLIEDATAAVPDVSVETLAAIAASLSRAVRSLAEELAGNAENLRRLADAVEALRDAIERHHGDDPLAQETIAALTATAEEIRARAAASE
GBRAP_35_5576	GABARAP	validation_degrader	GABARAP-D2	EDKEMLLETVEDLAEATIEAIKEGDVDLAIALLKAFLRTAKLAVEELENDLEALEKIAELLKKVIEEIKKHLADNPEMQKLLKELEKLLKEVKEKAEKVK
LC3A_127_171	LC3A	validation_degrader	LC3A-D1	ELEELLEEALEVAEELSELLEEEDYDFEEIEELTRELLELAKKILELDPRAEDALETAEEMLELLEEMKEADEAEQKELKEHLLMLTEGLIIELLGLQLK
LC3A_3_1892	LC3A	validation_degrader	LC3A-D2	LEERVEETVERLKEAGASEETIELFLEAAELLLERGYYEALETLIDEVEELIDLPDEILLDFLEEVLEVLETEDLSEEELIERIKELARLAKNEGEIEEL
traf2_out_20_38_2002	TRAF2	validation_degrader	TRAF2-D1	SMEEEEEERLKEIIDVANEAYDEATERIEALRAAGKSVEEIAAIVRAEVAELLDAAGLEEERDELLADIDRALSSPDALRLFARILARARALVKQKELNE
traf2_out_12_161_940	TRAF2	validation_degrader	TRAF2-D2	SSEHFQELSDVANKAFDKAQEIVDRVAEVSPALRPTFLAVARSLTLPVEEARAILDAAIAAHEAELTPEQLAEVRALGDELLAIQKEAQEEIKKIQEKYR
uchl1_2_7520	UCHL1	validation_degrader	UCHL1-D1	KARFVGVLVDMTSTDPETGKTYRSRRNYIGTESAIPAMMAEVKEDVLNFQKNVGLPVKVDLHIVADTQEALDAAKAEAEKMAAELAKEGATVTISGEVAE
uchl1_2_7562	UCHL1	validation_degrader	UCHL1-D2	KPVFIGVLVTLTAEDKETGKTYRSRRTLIFTESAIEALAEEIKELALNFRDTVGVPVKVEIKVFSTDEAVVERTVAILEKMAEELAKEGIEVTITGEVVK
usp_38_diff_out_4_126_549	USP38	validation_degrader	USP38-D1	DREKQAEELEKKLEEALKKAKEYLKKAKELLDKDKEETLKALDKSWEALGKASELLRELRRIAIDDPELRERYKKLLEEANKLVDEFTKAAEEIYLKLSE
usp_38_diff_out_1_147_13	USP38	validation_degrader	USP38-D2	SAADEADREAEAEAREKLRRFAWESLEELEKNRDKLSLDRLTIGAGGLLVVALELGDEELLLRVAALLLEDPEVLARVRARLSPEERARLEAAVARVRAA
GBRAP_80_6779	GABARAP	validation_negative_control	Neg. Control	ALERARAAIKRLEELNPEFAERARKILEKLEEKGASDETFEAFAEAVEAIAELLKLGLEEEAAELLEEMEEAAEEEDEEERTAMFRGIAGEALLAVEEAE
FBXL12_hotspot_16_24	FBXL12	validation_stabilizer	FBXL12-S1	PVRILVIRQASTQRTPEGVAYQREAAVAAARAGMDAVILVGLAEREEDVPEMEALVADFEAAVRAANPDIIVEGAVARTEEEAEALKAALLARVEARLAA
GBRAP_128_3494	GABARAP	validation_stabilizer	GABARAP-S1	STEAAVARTRALMAAIGEADEETAAALTREWVELLAAADPETREAMVAVAEERLPELDAEKLEVIADTLREAQPSLDPETANLVAGLQVEALNAAVEKEE
LC3A_16_522	LC3A	validation_stabilizer	LC3A-S1	QAELQQKLELLQAASAALDSDEAEFVALLIALDPARAAEIRAAAATPTARERLARLAAEIAAELLEQLKKEGTPEQQATAENIRTLFEVEADLHAVRAEE
traf2_out_15_48_1369	TRAF2	validation_stabilizer	TRAF2-S1	DAEAYRKAMNEAADAIIATKDAVAARVEALAATASPEVAAALDAVVALIRAGAGSQDVIAALNAAAATASPEVAAQLNALAADLKAARAAASKTAAEMAK
uchl1_122_7432	UCHL1	validation_stabilizer	UCHL1-S1	AETVTVIVPKEAAPIIVEVLKEVMAEHGATVEVELEELSENTVKITITIDTSGLTEEQVDAAVADLEERMAERFKEAGINSADAKNAVGRIARAIRRAGA
usp_38_diff_out_1_147_14	USP38	validation_stabilizer	USP38-S1	SAADEADAAAQAEIDERLRRFARESLDDFEANRDRYSPDRATVALGGLITTAIELGDRELLLRAAALLLKDPAVRAAVLARLDPAARAAFEEAEAEVRAA
NbALFA	ALFA tag	NA	NbALFA	MAEVQLQESGGGLVQPGGSLRLSCTASGVTISALNAMAMGWYRQAPGERRVMVAAVSERGNAMYRESVQGRFTVTRDFTNKMVSLQMDNLKPEDTAVYYCHVLEDRVDSFHDYWGQGTQVTVSS
vHH-GFP4	GFP	NA	NbGFP	VQLVESGGALVQPGGSLRLSCAASGFPVNRYSMRWYRQAPGREREWVAGMSSAGDRSSYEDSVRGRFTISRDDARNTVYLQMNSLRPEDTAVYYCNVNVGFEYWGQGTQVTVSS
